# Long-term hybridization in a karst window reveals the genetic basis of eye loss in cavefish

**DOI:** 10.1101/2024.10.25.620266

**Authors:** Riley Kellermeyer, Luis Espinasa, Chris Seidel, William B. Redwine, Rachel L. Moran, Sylvain Bertho, Emma Y. Roback, Claudia Patricia Ornelas-García, Dana Alegre, Kyle Weaver, Jay Unruh, Benjamin Troutwine, Yongfu Wang, Tathagata Biswas, Masato Yoshizawa, Emily Collins, Jennifer Rutkowski, Jordi Espinasa, Suzanne E. McGaugh, Nicolas Rohner

## Abstract

Eye loss is a hallmark trait of animals inhabiting perpetual darkness, yet the precise genetic variants underlying this evolutionary change remain largely unknown. The Mexican tetra (*Astyanax mexicanus*) provides a powerful model for dissecting the genetic basis of eye degeneration, as sighted surface fish and multiple independently evolved blind cave populations remain interfertile; yet despite decades of research and numerous QTL studies, the genetic basis of eye loss has remained unresolved at the level of specific variants. Here, we exploit a rare natural experiment in the Caballo Moro cave, where the collapse of a karst window created a partially illuminated pool inhabited by both fully eyed and completely eyeless cavefish of closely related genetic background. Whole-genome sequencing reveals a long-standing hybrid population between cave and surface lineages, enabling a dramatic refinement of the genetic architecture of eye degeneration to 203 candidate SNPs across 41 genes. Among these, we identified a nonsynonymous mutation in the lens gap-junction protein Connexin-50 (Cx50). CRISPR-based disruption of *cx50* induces early eye loss in surface fish, and F2 laboratory crosses confirm genetic linkage between *cx50* variants and eye size. Additional Cx50 mutations are present in independent cavefish populations and correlate with reduced eye size. Notably, variants in conserved regions of Cx50 also occur in other cave-dwelling fish and subterranean mammals, suggesting repeated evolutionary targeting of this gene. Introduction of the Caballo Moro mutation into mice causes cataracts and reduced eye and lens size, confirming its functional impact. Together, these findings identify the first SNP directly implicated in cavefish eye loss, demonstrate the power of natural hybrid populations to resolve the genetic basis of complex traits, and reveal Cx50 as a case of molecular convergence in vertebrate eye degeneration.
