## Supplementary material for "Long-term hybridization in a karst window reveals the genetic basis of eye loss in cavefish": Table S3

# The following table is formatted as tab separated values.
#GeneName	GeneId	TranscriptId	BioType	variants_impact_HIGH	variants_impact_LOW	variants_impact_MODERATE	variants_impact_MODIFIER	variants_effect_3_prime_UTR_variant	variants_effect_5_prime_UTR_premature_start_codon_gain_variant	variants_effect_5_prime_UTR_variant	variants_effect_downstream_gene_variant	variants_effect_intron_variant	variants_effect_missense_variant	variants_effect_splice_region_variant	variants_effect_stop_gained	variants_effect_synonymous_variant	variants_effect_upstream_gene_variant
LOC103030582	LOC103030582	XM_049479184.1	protein_coding	0	1	1	35	0	0	0	3	32	1	0	0	1	0
LOC103030582	LOC103030582	XM_049479185.1	protein_coding	0	0	1	33	0	0	0	1	32	1	0	0	0	0
LOC103030648	LOC103030648	XM_022677248.2	protein_coding	0	1	0	5	0	0	1	0	4	0	1	0	0	0
LOC103032463	LOC103032463	XM_007251371.4	protein_coding	0	0	0	1	0	0	0	0	0	0	0	0	0	1
LOC125781027	LOC125781027	XR_007424069.1		0	0	0	1	0	0	0	0	1	0	0	0	0	0
LOC125785629	LOC125785629	XR_007427948.1		0	0	0	1	0	0	0	0	1	0	0	0	0	0
LOC125785726	LOC125785726	XR_007428057.1		0	0	0	1	0	0	0	1	0	0	0	0	0	0
LOC125785832	LOC125785832	XR_007428179.1		0	0	0	1	0	0	0	0	1	0	0	0	0	0
LOC125785926	LOC125785926	XR_007428210.1		0	0	0	2	0	0	0	0	2	0	0	0	0	0
LOC125802148	LOC125802148	XR_007439087.1		0	0	0	3	0	0	0	0	0	0	0	0	0	3
LOC125802164	LOC125802164	XR_007439109.1		0	0	0	1	0	0	0	0	0	0	0	0	0	1
LOC125802164	LOC125802164	XR_007439110.1		0	0	0	1	0	0	0	0	0	0	0	0	0	1
LOC125802164	LOC125802164	XR_007439111.1		0	0	0	1	0	0	0	0	0	0	0	0	0	1
agpat3	agpat3	XM_007251332.4	protein_coding	0	0	0	4	3	0	0	0	1	0	0	0	0	0
agpat3	agpat3	XM_007251333.4	protein_coding	0	0	0	5	3	0	0	0	2	0	0	0	0	0
agpat3	agpat3	XM_007251334.4	protein_coding	0	0	0	4	3	0	0	0	0	0	0	0	0	1
agrn	agrn	XM_049463009.1	protein_coding	0	0	0	43	0	0	0	0	43	0	0	0	0	0
agrn	agrn	XM_049463010.1	protein_coding	0	0	0	43	0	0	0	0	43	0	0	0	0	0
agrn	agrn	XM_049463011.1	protein_coding	0	0	0	43	0	0	0	0	43	0	0	0	0	0
agrn	agrn	XM_049463012.1	protein_coding	0	0	0	43	0	0	0	0	43	0	0	0	0	0
agrn	agrn	XM_049463013.1	protein_coding	0	0	0	43	0	0	0	0	43	0	0	0	0	0
agrn	agrn	XM_049463014.1	protein_coding	0	0	0	43	0	0	0	0	43	0	0	0	0	0
agrn	agrn	XM_049463015.1	protein_coding	0	0	0	43	0	0	0	0	43	0	0	0	0	0
agrn	agrn	XM_049463017.1	protein_coding	0	1	0	31	0	1	1	0	7	0	0	0	0	23
agrn	agrn	XM_049463018.1	protein_coding	0	0	0	43	0	0	0	0	43	0	0	0	0	0
agrn	agrn	XM_049463019.1	protein_coding	0	1	0	31	0	1	1	0	7	0	0	0	0	23
apcdd1l	apcdd1l	XM_015604529.3	protein_coding	0	0	0	2	0	0	0	0	2	0	0	0	0	0
bmp6	bmp6	XM_049463849.1	protein_coding	0	0	0	1	0	0	0	0	1	0	0	0	0	0
btr33	btr33	XM_022680013.2	protein_coding	0	0	0	1	0	0	0	1	0	0	0	0	0	0
btr33	btr33	XM_022680017.2	protein_coding	0	0	0	1	0	0	0	1	0	0	0	0	0	0
btr33	btr33	XM_022680024.2	protein_coding	0	0	0	1	0	0	0	1	0	0	0	0	0	0
cfap58	cfap58	XM_049469848.1	protein_coding	0	0	0	2	0	0	0	0	2	0	0	0	0	0
cfap58	cfap58	XM_049469849.1	protein_coding	0	0	0	1	0	0	0	0	1	0	0	0	0	0
cfap58	cfap58	XR_007428101.1		0	0	0	1	0	0	0	0	1	0	0	0	0	0
chchd6b	chchd6b	XM_007253305.4	protein_coding	0	0	0	1	0	0	0	0	1	0	0	0	0	0
chchd6b	chchd6b	XM_007253306.4	protein_coding	0	0	0	1	0	0	0	0	1	0	0	0	0	0
chchd6b	chchd6b	XM_007253307.4	protein_coding	0	0	0	1	0	0	0	0	1	0	0	0	0	0
gja8b	gja8b	XM_022674728.2	protein_coding	1	0	1	0	0	0	0	0	0	1	0	1	0	0
grin2bb	grin2bb	XM_049469740.1	protein_coding	0	0	0	1	0	0	0	0	1	0	0	0	0	0
grin2bb	grin2bb	XM_049469741.1	protein_coding	0	0	0	1	0	0	0	0	1	0	0	0	0	0
grin2bb	grin2bb	XM_049469742.1	protein_coding	0	0	0	1	0	0	0	0	1	0	0	0	0	0
grm4	grm4	XM_022675670.2	protein_coding	0	0	0	8	0	0	0	0	4	0	0	0	0	4
im:7151449	im:7151449	XM_022675674.2	protein_coding	0	0	0	5	0	0	0	2	3	0	0	0	0	0
im:7151449	im:7151449	XM_049479193.1	protein_coding	0	0	0	5	0	0	0	2	3	0	0	0	0	0
im:7151449	im:7151449	XM_049479194.1	protein_coding	0	0	0	5	0	0	0	2	3	0	0	0	0	0
itsn1	itsn1	XM_007251341.4	protein_coding	0	0	0	1	0	0	0	0	1	0	0	0	0	0
itsn1	itsn1	XM_007251342.4	protein_coding	0	0	0	1	0	0	0	0	1	0	0	0	0	0
itsn1	itsn1	XM_022674721.2	protein_coding	0	0	0	1	0	0	0	0	1	0	0	0	0	0
itsn1	itsn1	XM_022674723.2	protein_coding	0	0	0	1	0	0	0	0	1	0	0	0	0	0
itsn1	itsn1	XM_022674724.2	protein_coding	0	0	0	1	0	0	0	0	1	0	0	0	0	0
itsn1	itsn1	XM_049470016.1	protein_coding	0	0	0	1	0	0	0	0	1	0	0	0	0	0
negr1	negr1	XM_007249079.4	protein_coding	0	0	0	12	0	0	0	0	12	0	0	0	0	0
negr1	negr1	XM_015605766.3	protein_coding	0	0	0	12	0	0	0	0	12	0	0	0	0	0
negr1	negr1	XM_049479098.1	protein_coding	0	0	0	12	0	0	0	0	12	0	0	0	0	0
neurl1aa	neurl1aa	XM_049470011.1	protein_coding	0	0	0	2	0	0	0	0	2	0	0	0	0	0
neurl1aa	neurl1aa	XM_049470012.1	protein_coding	0	0	0	1	0	0	0	0	1	0	0	0	0	0
ofcc1	ofcc1	XM_022680169.2	protein_coding	0	0	0	1	0	0	0	0	1	0	0	0	0	0
ofcc1	ofcc1	XM_022680172.2	protein_coding	0	0	0	1	0	0	0	0	1	0	0	0	0	0
pdxkb	pdxkb	XM_007251335.4	protein_coding	0	0	0	1	0	0	0	1	0	0	0	0	0	0
ppp4r1l	ppp4r1l	XM_022675377.2	protein_coding	0	0	0	1	0	0	0	0	0	0	0	0	0	1
rab22a	rab22a	XM_007244162.4	protein_coding	0	0	0	3	0	0	0	2	1	0	0	0	0	0
rad18	rad18	XM_007254373.4	protein_coding	0	0	0	1	0	0	0	0	1	0	0	0	0	0
rad18	rad18	XM_007254374.4	protein_coding	0	0	0	1	0	0	0	0	1	0	0	0	0	0
rad18	rad18	XM_007254375.4	protein_coding	0	0	0	1	0	0	0	0	1	0	0	0	0	0
rpgrip1	rpgrip1	XM_022680035.2	protein_coding	0	0	0	1	0	0	0	0	1	0	0	0	0	0
rpgrip1	rpgrip1	XM_022680040.2	protein_coding	0	0	0	1	0	0	0	0	1	0	0	0	0	0
rpgrip1	rpgrip1	XM_049463907.1	protein_coding	0	0	0	1	0	0	0	0	1	0	0	0	0	0
sema5bb	sema5bb	XM_022675399.2	protein_coding	0	0	0	1	0	0	0	0	1	0	0	0	0	0
sh3pxd2aa	sh3pxd2aa	XM_007251359.4	protein_coding	0	0	0	1	0	0	0	0	1	0	0	0	0	0
sh3pxd2aa	sh3pxd2aa	XM_007251360.4	protein_coding	0	0	0	1	0	0	0	0	1	0	0	0	0	0
sh3pxd2aa	sh3pxd2aa	XM_007251361.4	protein_coding	0	0	0	1	0	0	0	0	1	0	0	0	0	0
sh3pxd2aa	sh3pxd2aa	XM_022674730.2	protein_coding	0	0	0	1	0	0	0	0	1	0	0	0	0	0
sh3pxd2aa	sh3pxd2aa	XM_022674731.2	protein_coding	0	0	0	1	0	0	0	0	1	0	0	0	0	0
sh3pxd2aa	sh3pxd2aa	XM_022674732.2	protein_coding	0	0	0	1	0	0	0	0	1	0	0	0	0	0
sh3pxd2b	sh3pxd2b	XM_022676621.2	protein_coding	0	0	0	3	0	0	0	0	3	0	0	0	0	0
sh3pxd2b	sh3pxd2b	XM_022676622.2	protein_coding	0	0	0	3	0	0	0	0	3	0	0	0	0	0
si:ch211-286o17.1	si:ch211-286o17.1	XM_007253362.4	protein_coding	0	0	0	3	0	0	0	0	3	0	0	0	0	0
sorcs3	sorcs3	XM_049469785.1	protein_coding	0	0	0	28	0	0	0	0	28	0	0	0	0	0
stk10	stk10	XM_022676618.2	protein_coding	0	0	0	5	0	0	0	0	5	0	0	0	0	0
tex264a	tex264a	XM_007253271.3	protein_coding	0	0	0	1	0	0	0	0	1	0	0	0	0	0
tubgcp3	tubgcp3	XM_007253111.4	protein_coding	0	0	0	1	1	0	0	0	0	0	0	0	0	0
vapb	vapb	XM_007244161.4	protein_coding	0	0	0	2	0	0	0	0	0	0	0	0	0	2
zgc:101569	zgc:101569	XM_007260048.4	protein_coding	0	0	0	1	0	0	0	0	1	0	0	0	0	0
zgc:101569	zgc:101569	XM_049463860.1	protein_coding	0	0	0	1	0	0	0	0	1	0	0	0	0	0
zgc:101569	zgc:101569	XM_049463869.1	protein_coding	0	0	0	1	0	0	0	0	1	0	0	0	0	0
zgc:101569	zgc:101569	XM_049463875.1	protein_coding	0	0	0	1	0	0	0	0	1	0	0	0	0	0
zgc:101569	zgc:101569	XM_049463880.1	protein_coding	0	0	0	1	0	0	0	0	1	0	0	0	0	0
